# A systematic identification of resistance determinants to antisense antibiotics suggests adaptation strategies dependent on the delivery peptide

**DOI:** 10.1101/2024.10.29.620885

**Authors:** Adam J. Mulkern, Thu-Hien Vu, Linda Popella, Tobias Kerrinnes, Svetlana Ðurica-Mitić, Lars Barquist, Jörg Vogel, Marco Galardini

**Affiliations:** Institute for Molecular Bacteriology, TWINCORE Centre for Experimental and Clinical Infection Research, a joint venture between the Hannover Medical School (MHH) and the Helmholtz Centre for Infection Research (HZI), Hannover, Germany; Cluster of Excellence RESIST (EXC 2155), Hannover Medical School (MHH), Hannover, Germany; Department of Biology, University of Oxford, Oxford, United Kingdom; Institute of Molecular Infection Biology, University of Würzburg, Würzburg, Germany; Cluster for Nucleic Acid Therapeutics Munich (CNATM), Munich, Germany; Helmholtz Institute for RNA-based Infection Research (HIRI), Helmholtz Centre for Infection Research (HZI), Würzburg, Germany; University of Toronto, Mississauga, Ontario, Canada; University of Würzburg, Faculty of Medicine, Würzburg, Germany

## Abstract

The rise of antimicrobial resistance (AMR) among human pathogenic microbes is a serious threat to global health, calling for the development of novel treatment strategies. Antibiotics based on programmable antisense oligomers (asobiotics) offer an attractive solution to the “arms-race”, as their specificity can be quickly updated and tailored to target resistant bacteria. In order to understand the genetic architecture of resistance to asobiotics, we employed laboratory evolution assays to identify mutations that decrease susceptibility to antisense peptide nucleic acid (PNA) against four major gram-negative pathogens: *Escherichia coli, Klebsiella pneumoniae, Salmonella enterica*, and *Pseudomonas aeruginosa*. We observed that the reduction in susceptibility upon asobiotics treatment was dependent on the specific cell penetrating peptide (CPP) being conjugated to the PNAs, suggesting that reduced uptake is a common adaptation strategy only against the (KFF)_3_-K CPP. We in fact observed that *sbmA* was frequently mutated in all tested species when treated with (KFF)_3_-K conjugated PNAs. We further identified mutations related to translation, peptide transport and cell envelope, which provide new hypotheses on cellular response to CPP-PNAs conjugates. Furthermore, for (RXR)_4_XB-*acpP* we observed a modest increase in resistance only when mutations in the PNA binding site were induced, which could easily be bypassed by changing the PNA sequence. These findings indicate that the specific identity of the CPP used plays a key role in determining its robustness against the evolution of resistance, and that laboratory evolution can illuminate the remaining gaps in our knowledge on the mechanisms of action of asobiotics.
