## Supplementary table 1 for "A systematic identification of resistance determinants to antisense antibiotics suggests adaptation strategies dependent on the delivery peptide"

set	bug	state	state-2	source	drug	replicate	mic1	mic2	mbc1	mbc2	species	aso	name	fold-change	log2(fold-change)	sample
P	pseudomonas	evolved	evolved	own	rxr-acpp	1	7.5	3.75			P. aeruginosa	RXR-acpP	P. aeruginosa RXR-acpP	1.5	0.5849625007211562	P01
P	pseudomonas	evolved	evolved	own	rxr-acpp	2	7.5	7.5			P. aeruginosa	RXR-acpP	P. aeruginosa RXR-acpP	2.0	1.0	P02
P	pseudomonas	evolved	evolved	own	rxr-acpp	3	3.75	3.75			P. aeruginosa	RXR-acpP	P. aeruginosa RXR-acpP	1.0	0.0	P03
P	pseudomonas	evolved	evolved	own	rxr-acpp	4	3.75	3.75			P. aeruginosa	RXR-acpP	P. aeruginosa RXR-acpP	1.0	0.0	P04
P	pseudomonas	evolved	evolved	own	rxr-acpp	5	7.5	7.5			P. aeruginosa	RXR-acpP	P. aeruginosa RXR-acpP	2.0	1.0	P05
P	pseudomonas	evolved	evolved	own	rxr-acpp	6	3.75	3.75			P. aeruginosa	RXR-acpP	P. aeruginosa RXR-acpP	1.0	0.0	P06
P	pseudomonas	evolved	evolved	own	rxr-acpp	7	3.75	7.5			P. aeruginosa	RXR-acpP	P. aeruginosa RXR-acpP	1.5	0.5849625007211562	P07
P	pseudomonas	evolved	evolved	own	rxr-acpp	8	3.75	3.75			P. aeruginosa	RXR-acpP	P. aeruginosa RXR-acpP	1.0	0.0	P08
P	pseudomonas	evolved	evolved	own	rxr-acpp	9	7.5	7.5			P. aeruginosa	RXR-acpP	P. aeruginosa RXR-acpP	2.0	1.0	P09
P	pseudomonas	evolved	evolved	own	rxr-acpp	10	7.5	7.5			P. aeruginosa	RXR-acpP	P. aeruginosa RXR-acpP	2.0	1.0	P10
K	klebsiella	evolved	evolved	own	kff-acpp	1	20.0	20.0	20.0	40.0	K. pneumoniae	KFF-acpP	K. pneumoniae KFF-acpP	10.666666666666666	3.415037499278844	K01
K	klebsiella	evolved	evolved	own	kff-acpp	2	10.0	5.0	20.0	20.0	K. pneumoniae	KFF-acpP	K. pneumoniae KFF-acpP	4.0	2.0	K02
K	klebsiella	evolved	evolved	own	kff-acpp	3	2.5	2.5	2.5	2.5	K. pneumoniae	KFF-acpP	K. pneumoniae KFF-acpP	1.3333333333333333	0.41503749927884376	K03
K	klebsiella	evolved	evolved	own	kff-acpp	4	2.5	2.5	5.0	5.0	K. pneumoniae	KFF-acpP	K. pneumoniae KFF-acpP	1.3333333333333333	0.41503749927884376	K04
K	klebsiella	evolved	evolved	own	kff-acpp	5	20.0	40.0	20.0	20.0	K. pneumoniae	KFF-acpP	K. pneumoniae KFF-acpP	16.0	4.0	K05
K	klebsiella	evolved	evolved	own	kff-acpp	6	20.0	20.0	20.0	20.0	K. pneumoniae	KFF-acpP	K. pneumoniae KFF-acpP	10.666666666666666	3.415037499278844	K06
K	klebsiella	evolved	evolved	own	kff-acpp	7	20.0	20.0	20.0	20.0	K. pneumoniae	KFF-acpP	K. pneumoniae KFF-acpP	10.666666666666666	3.415037499278844	K07
K	klebsiella	evolved	evolved	own	kff-acpp	8	20.0	20.0	20.0	20.0	K. pneumoniae	KFF-acpP	K. pneumoniae KFF-acpP	10.666666666666666	3.415037499278844	K08
K	klebsiella	evolved	evolved	own	kff-acpp	9	2.5	2.5	2.5	5.0	K. pneumoniae	KFF-acpP	K. pneumoniae KFF-acpP	1.3333333333333333	0.41503749927884376	K09
K	klebsiella	evolved	evolved	own	kff-acpp	10	2.5	2.5	2.5	2.5	K. pneumoniae	KFF-acpP	K. pneumoniae KFF-acpP	1.3333333333333333	0.41503749927884376	K10
S	salmonella	evolved	evolved	own	kff-acpp	1	20.0	20.0	40.0	20.0	S. enterica	KFF-acpP	S. enterica KFF-acpP	21.333333333333332	4.415037499278844	S01
S	salmonella	evolved	evolved	own	kff-acpp	2	20.0	20.0	80.0	160.0	S. enterica	KFF-acpP	S. enterica KFF-acpP	21.333333333333332	4.415037499278844	S02
S	salmonella	evolved	evolved	own	kff-acpp	3	40.0	40.0	160.0	80.0	S. enterica	KFF-acpP	S. enterica KFF-acpP	42.666666666666664	5.415037499278844	S03
S	salmonella	evolved	evolved	own	kff-acpp	4	10.0	20.0	40.0	80.0	S. enterica	KFF-acpP	S. enterica KFF-acpP	16.0	4.0	S04
S	salmonella	evolved	evolved	own	kff-acpp	5	10.0	10.0	20.0	40.0	S. enterica	KFF-acpP	S. enterica KFF-acpP	10.666666666666666	3.415037499278844	S05
S	salmonella	evolved	evolved	own	kff-acpp	6	10.0	10.0	20.0	40.0	S. enterica	KFF-acpP	S. enterica KFF-acpP	10.666666666666666	3.415037499278844	S06
S	salmonella	evolved	evolved	own	kff-acpp	7	10.0	10.0	40.0	40.0	S. enterica	KFF-acpP	S. enterica KFF-acpP	10.666666666666666	3.415037499278844	S07
S	salmonella	evolved	evolved	own	kff-acpp	8	5.0	5.0	5.0	5.0	S. enterica	KFF-acpP	S. enterica KFF-acpP	5.333333333333333	2.415037499278844	S08
S	salmonella	evolved	evolved	own	kff-acpp	9	20.0	10.0	80.0	40.0	S. enterica	KFF-acpP	S. enterica KFF-acpP	16.0	4.0	S09
S	salmonella	evolved	evolved	own	kff-acpp	10	20.0	20.0	40.0	80.0	S. enterica	KFF-acpP	S. enterica KFF-acpP	21.333333333333332	4.415037499278844	S10
U	upec	evolved	evolved	own	kff-acpp	1	2.5	2.5	2.5	2.5	E. coli (UPEC)	KFF-acpP	E. coli (UPEC) KFF-acpP	2.0	1.0	U01
U	upec	evolved	evolved	own	kff-acpp	2	2.5	2.5	2.5	2.5	E. coli (UPEC)	KFF-acpP	E. coli (UPEC) KFF-acpP	2.0	1.0	U02
U	upec	evolved	evolved	own	kff-acpp	3	2.5	2.5	2.5	2.5	E. coli (UPEC)	KFF-acpP	E. coli (UPEC) KFF-acpP	2.0	1.0	U03
U	upec	evolved	evolved	own	kff-acpp	4	2.5	2.5	2.5	2.5	E. coli (UPEC)	KFF-acpP	E. coli (UPEC) KFF-acpP	2.0	1.0	U04
U	upec	evolved	evolved	own	kff-acpp	5	5.0	2.5	5.0	2.5	E. coli (UPEC)	KFF-acpP	E. coli (UPEC) KFF-acpP	3.0	1.584962500721156	U05
U	upec	evolved	evolved	own	kff-acpp	6	2.5	1.25	2.5	1.25	E. coli (UPEC)	KFF-acpP	E. coli (UPEC) KFF-acpP	1.5	0.5849625007211562	U06
U	upec	evolved	evolved	own	kff-acpp	7	5.0	2.5	5.0	2.5	E. coli (UPEC)	KFF-acpP	E. coli (UPEC) KFF-acpP	3.0	1.584962500721156	U07
U	upec	evolved	evolved	own	kff-acpp	8	5.0	5.0	5.0	5.0	E. coli (UPEC)	KFF-acpP	E. coli (UPEC) KFF-acpP	4.0	2.0	U08
U	upec	evolved	evolved	own	kff-acpp	9	2.5	2.5	2.5	2.5	E. coli (UPEC)	KFF-acpP	E. coli (UPEC) KFF-acpP	2.0	1.0	U09
U	upec	evolved	evolved	own	kff-acpp	10	2.5	2.5	5.0	5.0	E. coli (UPEC)	KFF-acpP	E. coli (UPEC) KFF-acpP	2.0	1.0	U10
R	k12	evolved	evolved	own	kff-rpsh	1	10.0	5.0	10.0	10.0	E. coli	KFF-rpsH	E. coli KFF-rpsH	2.0	1.0	R01
R	k12	evolved	evolved	own	kff-rpsh	2	10.0	10.0	10.0	10.0	E. coli	KFF-rpsH	E. coli KFF-rpsH	2.6666666666666665	1.4150374992788437	R02
R	k12	evolved	evolved	own	kff-rpsh	3	10.0	10.0	10.0	10.0	E. coli	KFF-rpsH	E. coli KFF-rpsH	2.6666666666666665	1.4150374992788437	R03
R	k12	evolved	evolved	own	kff-rpsh	4	10.0	10.0	10.0	10.0	E. coli	KFF-rpsH	E. coli KFF-rpsH	2.6666666666666665	1.4150374992788437	R04
R	k12	evolved	evolved	own	kff-rpsh	5	10.0	10.0	10.0	10.0	E. coli	KFF-rpsH	E. coli KFF-rpsH	2.6666666666666665	1.4150374992788437	R05
R	k12	evolved	evolved	own	kff-rpsh	6	10.0	5.0	10.0	10.0	E. coli	KFF-rpsH	E. coli KFF-rpsH	2.0	1.0	R06
R	k12	evolved	evolved	own	kff-rpsh	7	10.0	10.0	10.0	10.0	E. coli	KFF-rpsH	E. coli KFF-rpsH	2.6666666666666665	1.4150374992788437	R07
R	k12	evolved	evolved	own	kff-rpsh	8	10.0	5.0	10.0	10.0	E. coli	KFF-rpsH	E. coli KFF-rpsH	2.0	1.0	R08
R	k12	evolved	evolved	own	kff-rpsh	9	10.0	10.0	10.0	10.0	E. coli	KFF-rpsH	E. coli KFF-rpsH	2.6666666666666665	1.4150374992788437	R09
R	k12	evolved	evolved	own	kff-rpsh	10	10.0	10.0	10.0	10.0	E. coli	KFF-rpsH	E. coli KFF-rpsH	2.6666666666666665	1.4150374992788437	R10
X	k12	evolved	evolved	own	rxr-acpp	1	2.5	2.5			E. coli	RXR-acpP	E. coli RXR-acpP	1.0	0.0	X01
X	k12	evolved	evolved	own	rxr-acpp	2	2.5	2.5			E. coli	RXR-acpP	E. coli RXR-acpP	1.0	0.0	X02
X	k12	evolved	evolved	own	rxr-acpp	3	2.5	2.5			E. coli	RXR-acpP	E. coli RXR-acpP	1.0	0.0	X03
X	k12	evolved	evolved	own	rxr-acpp	4	2.5	2.5			E. coli	RXR-acpP	E. coli RXR-acpP	1.0	0.0	X04
X	k12	evolved	evolved	own	rxr-acpp	5	10.0	10.0			E. coli	RXR-acpP	E. coli RXR-acpP	4.0	2.0	X05
X	k12	evolved	evolved	own	rxr-acpp	6	2.5	2.5			E. coli	RXR-acpP	E. coli RXR-acpP	1.0	0.0	X06
X	k12	evolved	evolved	own	rxr-acpp	7	2.5	2.5			E. coli	RXR-acpP	E. coli RXR-acpP	1.0	0.0	X07
X	k12	evolved	evolved	own	rxr-acpp	8	5.0	5.0			E. coli	RXR-acpP	E. coli RXR-acpP	2.0	1.0	X08
X	k12	evolved	evolved	own	rxr-acpp	9	2.5	2.5			E. coli	RXR-acpP	E. coli RXR-acpP	1.0	0.0	X09
X	k12	evolved	evolved	own	rxr-acpp	10	2.5	2.5			E. coli	RXR-acpP	E. coli RXR-acpP	1.0	0.0	X10
A	k12	evolved	evolved	own	kff-acpp-d	1	5.0	5.0	10.0	5.0	E. coli	D-KFF-acpP	E. coli D-KFF-acpP	1.0	0.0	A01
A	k12	evolved	evolved	own	kff-acpp-d	2	5.0	5.0	10.0	10.0	E. coli	D-KFF-acpP	E. coli D-KFF-acpP	1.0	0.0	A02
A	k12	evolved	evolved	own	kff-acpp-d	3	10.0	5.0	10.0	5.0	E. coli	D-KFF-acpP	E. coli D-KFF-acpP	1.5	0.5849625007211562	A03
A	k12	evolved	evolved	own	kff-acpp-d	4	5.0	5.0	5.0	10.0	E. coli	D-KFF-acpP	E. coli D-KFF-acpP	1.0	0.0	A04
A	k12	evolved	evolved	own	kff-acpp-d	5	10.0	10.0	10.0	10.0	E. coli	D-KFF-acpP	E. coli D-KFF-acpP	2.0	1.0	A05
A	k12	evolved	evolved	own	kff-acpp-d	6	5.0	10.0	5.0	10.0	E. coli	D-KFF-acpP	E. coli D-KFF-acpP	1.5	0.5849625007211562	A06
A	k12	evolved	evolved	own	kff-acpp-d	7	5.0	5.0	10.0	10.0	E. coli	D-KFF-acpP	E. coli D-KFF-acpP	1.0	0.0	A07
A	k12	evolved	evolved	own	kff-acpp-d	8	5.0	5.0	10.0	10.0	E. coli	D-KFF-acpP	E. coli D-KFF-acpP	1.0	0.0	A08
A	k12	evolved	evolved	own	kff-acpp-d	9	5.0	5.0	10.0	10.0	E. coli	D-KFF-acpP	E. coli D-KFF-acpP	1.0	0.0	A09
A	k12	evolved	evolved	own	kff-acpp-d	10	10.0	10.0	10.0	10.0	E. coli	D-KFF-acpP	E. coli D-KFF-acpP	2.0	1.0	A10
M	k12	evolved	evolved	own	kff-acpp	1	20.0		80.0		E. coli	KFF-acpP	E. coli KFF-acpP	4.0	2.0	M01
M	k12	evolved	evolved	own	kff-acpp	2	80.0		80.0		E. coli	KFF-acpP	E. coli KFF-acpP	16.0	4.0	M02
M	k12	evolved	evolved	own	kff-acpp	3	40.0		80.0		E. coli	KFF-acpP	E. coli KFF-acpP	8.0	3.0	M03
M	k12	evolved	evolved	own	kff-acpp	4	20.0		40.0		E. coli	KFF-acpP	E. coli KFF-acpP	4.0	2.0	M04
M	k12	evolved	evolved	own	kff-acpp	5	20.0		20.0		E. coli	KFF-acpP	E. coli KFF-acpP	4.0	2.0	M05
M	k12	evolved	evolved	own	kff-acpp	6	20.0		40.0		E. coli	KFF-acpP	E. coli KFF-acpP	4.0	2.0	M06
M	k12	evolved	evolved	own	kff-acpp	7	20.0		20.0		E. coli	KFF-acpP	E. coli KFF-acpP	4.0	2.0	M07
M	k12	evolved	evolved	own	kff-acpp	8	20.0		40.0		E. coli	KFF-acpP	E. coli KFF-acpP	4.0	2.0	M08
M	k12	evolved	evolved	own	kff-acpp	9	20.0		20.0		E. coli	KFF-acpP	E. coli KFF-acpP	4.0	2.0	M09
M	k12	evolved	evolved	own	kff-acpp	10	40.0		40.0		E. coli	KFF-acpP	E. coli KFF-acpP	8.0	3.0	M10
J	k12-smba-mutant	evolved	evolved	own	kff-acpp	1	40.0		40.0		E. coli (ΔsbmA)	KFF-acpP	E. coli (ΔsbmA) KFF-acpP	2.0	1.0	J01
J	k12-smba-mutant	evolved	evolved	own	kff-acpp	2	40.0		40.0		E. coli (ΔsbmA)	KFF-acpP	E. coli (ΔsbmA) KFF-acpP	2.0	1.0	J02
J	k12-smba-mutant	evolved	evolved	own	kff-acpp	3	40.0		40.0		E. coli (ΔsbmA)	KFF-acpP	E. coli (ΔsbmA) KFF-acpP	2.0	1.0	J03
J	k12-smba-mutant	evolved	evolved	own	kff-acpp	4	40.0		80.0		E. coli (ΔsbmA)	KFF-acpP	E. coli (ΔsbmA) KFF-acpP	2.0	1.0	J04
J	k12-smba-mutant	evolved	evolved	own	kff-acpp	5	40.0		40.0		E. coli (ΔsbmA)	KFF-acpP	E. coli (ΔsbmA) KFF-acpP	2.0	1.0	J05
J	k12-smba-mutant	evolved	evolved	own	kff-acpp	6	40.0		40.0		E. coli (ΔsbmA)	KFF-acpP	E. coli (ΔsbmA) KFF-acpP	2.0	1.0	J06
J	k12-smba-mutant	evolved	evolved	own	kff-acpp	7	40.0		40.0		E. coli (ΔsbmA)	KFF-acpP	E. coli (ΔsbmA) KFF-acpP	2.0	1.0	J07
J	k12-smba-mutant	evolved	evolved	own	kff-acpp	8	40.0		80.0		E. coli (ΔsbmA)	KFF-acpP	E. coli (ΔsbmA) KFF-acpP	2.0	1.0	J08
J	k12-smba-mutant	evolved	evolved	own	kff-acpp	9	40.0		40.0		E. coli (ΔsbmA)	KFF-acpP	E. coli (ΔsbmA) KFF-acpP	2.0	1.0	J09
J	k12-smba-mutant	evolved	evolved	own	kff-acpp	10	40.0		40.0		E. coli (ΔsbmA)	KFF-acpP	E. coli (ΔsbmA) KFF-acpP	2.0	1.0	J10
